# An ecological niche model to predict the geographic distribution of *Haemagogus janthinomys*, Dyar, 1921 the yellow fever and Mayaro virus vector, in South America

**DOI:** 10.1101/2021.04.05.437767

**Authors:** Michael Celone, David Pecor, Alexander Potter, Alec Richardson, James Dunford, Simon Pollet

**Affiliations:** Uniformed Services University of Health Sciences, Bethesda, Maryland, United States of America; Department of Entomology, Walter Reed Army Institute of Research, Silver Spring, Maryland, United States of America; Walter Reed Biosystematics Unit, Suitland, Maryland, United States of America; Infectious Disease Clinical Research Program, Department of Preventive Medicine and Biostatistics, Uniformed Services University of the Health Sciences, Bethesda, Maryland, United States of America; Henry M. Jackson Foundation for the Advancement of Military Medicine, Inc., Bethesda, Maryland, United States of America

## Abstract

Yellow fever virus (YFV) has a long history of impacting human health in South America. Mayaro virus (MAYV) is an emerging arbovirus of public health concern in the Neotropics and its full impact is yet unknown. Both YFV and MAYV are primarily maintained via a sylvatic transmission cycle but can be opportunistically transmitted to humans by the bites of infected forest dwelling *Haemagogus janthinomys* Dyar, 1921. To better understand the potential risk of YFV and MAYV transmission to humans, a more detailed understanding of this vector species’ distribution is critical. This study compiled a comprehensive database of 170 unique *Hg. janthinomys* collection sites retrieved from the published literature, digitized museum specimens and publicly accessible mosquito surveillance data. Covariate analysis was performed to optimize a selection of environmental (topographic and bioclimatic) variables associated with predicting habitat suitability, and species distributions modelled across South America using a maximum entropy (MaxEnt) approach. Our results indicate that suitable habitat for *Hg. janthinomys* can be found across forested regions of South America including the Atlantic forests and interior Amazon.

**Author Summary:** Mayaro virus is a neglected tropical disease and there is insufficient evidence to define its geographic range. The mosquito *Haemagogus janthinomys* is a primary vector of Mayaro and its distribution is largely unknown at a sub-country scale. Building compendiums of collection data and creating ecological niche models provides a more precise estimation vector species potential habitat. Our dataset stands as one of the most expansive existing for collection data of this species combining data published in literature, publicly available data repositories and digitized museum specimen records. Comparing results of niche models with near real time environmental data can give even better predictions of areas where Mayaro virus exposure could occur. The methods and results of this study can be replicated for any disease/vector of interest so long as there is data discoverable through the scientific literature, public repositories, or other civilian and governmental agencies willing to share.
