## Supplemental Table 1 for "An ecological niche model to predict the geographic distribution of *Haemagogus janthinomys*, Dyar, 1921 the yellow fever and Mayaro virus vector, in South America"

### Sheet: modelpoints
longitude	latitude
-66.9081	-29.4396	Linares M, Stein M, Laurito M, Rossi G, Visintín A, Almirón W. New mosquito records (Diptera: Culicidae) from northwestern Argentina. Check List. 2016;12:1.
-55.6261	-22.929	de Almeida PS, da Silva JO, Ramos EP, Batista PM, Faccenda O, de Paula MB, et al. Vector aspects in risk areas for sylvatic yellow fever in the state of Mato Grosso do Sul, Brazil. Revista de Patologia Tropical/Journal of Tropical Pathology. 2016;45(4):398-411.
-42.7077	-22.9235	Moutailler S, Yousfi L, Mousson L, Devillers E, Vazeille M, Vega-Rúa A, et al. A new high-throughput tool to screen mosquito-borne viruses in Zika virus endemic/epidemic areas. Viruses. 2019;11(10):904.
-43.3117	-22.7856	Silva SOF, de la Fuente ALC, de Mello CF, Alencar J. Morphological differentiation between seven Brazilian populations of Haemagogus capricornii and Hg. janthinomys (Diptera: Culicidae) using geometric morphometry of the wings. Revista da Sociedade Brasileira de Medicina Tropical. 2019;56
-42.2972	-22.5532	Alencar J, de Mello CF, Barbosa LS, Gil-Santana HR, Maia DD, Marcondes CB, et al. Diversity of yellow fever mosquito vectors in the Atlantic Forest of Rio de Janeiro, Brazil. Revista da Sociedade Brasileira de Medicina Tropical. 2016;49(3):351-6.
-42.2972	-22.5529	Alencar J, de Mello CF, Rodríguez‐Planes L, dos Santos Silva J, Gil‐Santana HR, Bastos AQ, et al. Ecosystem diversity of mosquitoes (Diptera: Culicidae) in a remnant of Atlantic Forest, Rio de Janeiro state, Brazil. Austral Entomology. 2020.
-42.0122	-22.5439	Abreu FVSd, Delatorre E, Dos Santos AAC, Ferreira-de-Brito A, de Castro MG, Ribeiro IP, et al. Combination of surveillance tools reveals that Yellow Fever virus can remain in the same Atlantic Forest area at least for three transmission seasons. Memorias do Instituto Oswaldo Cruz. 2019;114
-42.3026	-22.4554	Alencar J, de Mello CF, Guimarães AÉ, de Aguiar Maia D, de Queiroz Balbino V, de Souza Freitas MT, et al. The first detection of a population of Aedes aegypti in the Atlantic Forest in the state of Rio de Janeiro, Brazil. Tropical Zoology. 2020;33(2).
-42.2977	-22.4546	Silva SOF, de Mello CF, Gleiser RM, Oliveira AA, Maia DA, Alencar J. Evaluation of Multiple Immersion Effects on Eggs From Haemagogus leucocelaenus, Haemagogus janthinomys, and Aedes albopictus (Diptera: Culicidae) Under Experimental Conditions. Journal of medical entomology. 2018;55(5):1093-7.
-42.3007	-22.4542	Alencar J, de Mello CF, Barbosa LS, Gil-Santana HR, Maia DD, Marcondes CB, et al. Diversity of yellow fever mosquito vectors in the Atlantic Forest of Rio de Janeiro, Brazil. Revista da Sociedade Brasileira de Medicina Tropical. 2016;49(3):351-6.
-42.293	-22.4539	Silva SOF, de Mello CF, Figueiro R, Maia DD, Alencar J. Distribution of the Mosquito Communities (Diptera: Culicidae) in Oviposition Traps Introduced into the Atlantic Forest in the State of Rio de Janeiro, Brazil. Vector-Borne and Zoonotic Diseases. 2018;18(4):214-21.
-42.2866	-22.4496	Silva SOF, de Mello CF, Figueiro R, Maia DD, Alencar J. Distribution of the Mosquito Communities (Diptera: Culicidae) in Oviposition Traps Introduced into the Atlantic Forest in the State of Rio de Janeiro, Brazil. Vector-Borne and Zoonotic Diseases. 2018;18(4):214-21.
-44.6213	-22.4311	Alencar J, de Mello CF, Barbosa LS, Gil-Santana HR, Maia DD, Marcondes CB, et al. Diversity of yellow fever mosquito vectors in the Atlantic Forest of Rio de Janeiro, Brazil. Revista da Sociedade Brasileira de Medicina Tropical. 2016;49(3):351-6.
-43.0842	-22.0936	Alencar J, Morone F, De Mello CF, Degallier N, Lucio PS, Da Serra-Freire NM, et al. Flight Height Preference for Oviposition of Mosquito (Diptera: Culicidae) Vectors of Sylvatic Yellow Fever Virus Near the Hydroelectric Reservoir of Simplicio, Minas Gerais, Brazil. Journal of medical entomology. 2013;50(4):791-5.
-43.3719	-22.0806	Delatorre E, Abreu FVSd, Ribeiro IP, Gómez MM, dos Santos AAC, Ferreira-de-Brito A, et al. Distinct YFV Lineages Co-circulated in the Central-Western and Southeastern Brazilian Regions From 2015 to 2018. Frontiers in microbiology. 2019;10(1079).
-43.5592	-21.7539	Delatorre E, Abreu FVSd, Ribeiro IP, Gómez MM, dos Santos AAC, Ferreira-de-Brito A, et al. Distinct YFV Lineages Co-circulated in the Central-Western and Southeastern Brazilian Regions From 2015 to 2018. Frontiers in microbiology. 2019;10(1079).
-49.3683	-21.5212	Mucci LF, Cardoso RP, de Paula MB, Scandar SAS, Pacchioni ML, Fernandes A, et al. Feeding habits of mosquitoes (Diptera: Culicidae) in an area of sylvatic transmission of yellow fever in the state of Sao Paulo, Brazil. Journal of Venomous Animals and Toxins Including Tropical Diseases. 2015;21.
-49.5004	-21.4257	Mucci LF, Cardoso RP, de Paula MB, Scandar SAS, Pacchioni ML, Fernandes A, et al. Feeding habits of mosquitoes (Diptera: Culicidae) in an area of sylvatic transmission of yellow fever in the state of Sao Paulo, Brazil. Journal of Venomous Animals and Toxins Including Tropical Diseases. 2015;21.
-47.801	-21.1755	Cunha MS, da Costa AC, de Azevedo Fernandes NCC, Guerra JM, Dos Santos FCP, Nogueira JS, et al. Epizootics due to yellow fever virus in São Paulo State, Brazil: viral dissemination to new areas (2016–2017). Scientific reports. 2019;9(1):1-13.
-50.159	-21.1043	Mucci LF, Cardoso RP, de Paula MB, Scandar SAS, Pacchioni ML, Fernandes A, et al. Feeding habits of mosquitoes (Diptera: Culicidae) in an area of sylvatic transmission of yellow fever in the state of Sao Paulo, Brazil. Journal of Venomous Animals and Toxins Including Tropical Diseases. 2015;21.
-48.7074	-20.9846	Mucci LF, Cardoso RP, de Paula MB, Scandar SAS, Pacchioni ML, Fernandes A, et al. Feeding habits of mosquitoes (Diptera: Culicidae) in an area of sylvatic transmission of yellow fever in the state of Sao Paulo, Brazil. Journal of Venomous Animals and Toxins Including Tropical Diseases. 2015;21.
-50.7823	-20.8455	Mucci LF, Cardoso RP, de Paula MB, Scandar SAS, Pacchioni ML, Fernandes A, et al. Feeding habits of mosquitoes (Diptera: Culicidae) in an area of sylvatic transmission of yellow fever in the state of Sao Paulo, Brazil. Journal of Venomous Animals and Toxins Including Tropical Diseases. 2015;21.
-54.5983	-20.4506	Pauvolid-Corrêa A, Gonçalves Dias H, Marina Siqueira Maia L, Porfírio G, Oliveira Morgado T, Sabino-Santos G, et al. Zika Virus Surveillance at the Human–Animal Interface in West-Central Brazil, 2017–2018. Viruses. 2019;11(12):1164.
-40.8375	-20.2856	Gómez MM, Abreu FVS, Santos A, Mello IS, Santos MP, Ribeiro IP, et al. Genomic and structural features of the yellow fever virus from the 2016-2017 Brazilian outbreak. The Journal of general virology. 2018;99(4):536-48.
-49.6794	-20.2013	Mucci LF, Cardoso RP, de Paula MB, Scandar SAS, Pacchioni ML, Fernandes A, et al. Feeding habits of mosquitoes (Diptera: Culicidae) in an area of sylvatic transmission of yellow fever in the state of Sao Paulo, Brazil. Journal of Venomous Animals and Toxins Including Tropical Diseases. 2015;21.
-49.6472	-20.1764	Mucci LF, Cardoso RP, de Paula MB, Scandar SAS, Pacchioni ML, Fernandes A, et al. Feeding habits of mosquitoes (Diptera: Culicidae) in an area of sylvatic transmission of yellow fever in the state of Sao Paulo, Brazil. Journal of Venomous Animals and Toxins Including Tropical Diseases. 2015;21.
-49.6553	-20.1566	Mucci LF, Cardoso RP, de Paula MB, Scandar SAS, Pacchioni ML, Fernandes A, et al. Feeding habits of mosquitoes (Diptera: Culicidae) in an area of sylvatic transmission of yellow fever in the state of Sao Paulo, Brazil. Journal of Venomous Animals and Toxins Including Tropical Diseases. 2015;21.
-40.5186	-20.0808	Delatorre E, Abreu FVSd, Ribeiro IP, Gómez MM, dos Santos AAC, Ferreira-de-Brito A, et al. Distinct YFV Lineages Co-circulated in the Central-Western and Southeastern Brazilian Regions From 2015 to 2018. Frontiers in microbiology. 2019;10(1079).
-43.9647	-20.0725	Pinheiro GG, Rocha MN, de Oliveira MA, Moreira LA, Andrade Filho JD. Detection of Yellow Fever Virus in Sylvatic Mosquitoes during Disease Outbreaks of 2017⁻2018 in Minas Gerais State, Brazil. Insects. 2019;10(5).
-44.0006	-20.0681	Pinheiro GG, Rocha MN, de Oliveira MA, Moreira LA, Andrade Filho JD. Detection of Yellow Fever Virus in Sylvatic Mosquitoes during Disease Outbreaks of 2017⁻2018 in Minas Gerais State, Brazil. Insects. 2019;10(5).
-43.97	-20.0131	Pinheiro GG, Rocha MN, de Oliveira MA, Moreira LA, Andrade Filho JD. Detection of Yellow Fever Virus in Sylvatic Mosquitoes during Disease Outbreaks of 2017⁻2018 in Minas Gerais State, Brazil. Insects. 2019;10(5).
-41.9056	-19.92	Moutailler S, Yousfi L, Mousson L, Devillers E, Vazeille M, Vega-Rúa A, et al. A new high-throughput tool to screen mosquito-borne viruses in Zika virus endemic/epidemic areas. Viruses. 2019;11(10):904.
-52.9509	-19.8979	de Almeida PS, da Silva JO, Ramos EP, Batista PM, Faccenda O, de Paula MB, et al. Vector aspects in risk areas for sylvatic yellow fever in the state of Mato Grosso do Sul, Brazil. Revista de Patologia Tropical/Journal of Tropical Pathology. 2016;45(4):398-411.
-55.797	-19.7265	de Almeida PS, da Silva JO, Ramos EP, Batista PM, Faccenda O, de Paula MB, et al. Vector aspects in risk areas for sylvatic yellow fever in the state of Mato Grosso do Sul, Brazil. Revista de Patologia Tropical/Journal of Tropical Pathology. 2016;45(4):398-411.
-49.4864	-19.5386	Silva SOF, de la Fuente ALC, de Mello CF, Alencar J. Morphological differentiation between seven Brazilian populations of Haemagogus capricornii and Hg. janthinomys (Diptera: Culicidae) using geometric morphometry of the wings. Revista da Sociedade Brasileira de Medicina Tropical. 2019;55
-40.0527	-19.467	Rezende HR, Virgens TMd, Liberato MA, Valente FI, Fernandes A, Urbinatti PR. Aspectos ecológicos de culicídeos imaturos em larvitrampas de floresta e ambiente antrópico adjacente no Município de Linhares, Espírito Santo, Brasil. Epidemiologia e Serviços de Saúde. 2011;20(3):385-91.
-40.0717	-19.4669	Virgens TMd, Rezende HR, Pinto IS, Falqueto A. Fauna of mosquitoes (Diptera: Culicidae) in Goytacazes National Forest and surrounding area, State of Espírito Santo, Southeastern Brazil. Biota Neotropica. 2018;18(1).
-41.7289	-19.4169	Nucleotide [Internet]. Bethesda (MD): National Library of Medicine (US), National Center for Biotechnology Information; [2017]. Accession No. MF370530.1, Yellow fever virus strain BeAr843721, complete genome; [cited 2021 Jan 30]. Available from: https://www.ncbi.nlm.nih.gov/nuccore/MF370530.1
-43.3794	-18.6047	da Silva Soares Souto A, Fernandes Silva do Nascimento T (2020). Fiocruz/CCULI - Coleção de Culicidae. Version 1.44. FIOCRUZ - Oswaldo Cruz Foundation. Occurrence dataset https://doi.org/10.15468/doevid accessed via GBIF.org on 2021-01-30. https://www.gbif.org/occurrence/1703045423
-58.1415	-18.236	Preserved Specimen; Peyton E.L. et al. (1983) Mosquito Systematics. 15, 61-89; Data were obtained from records held in the following institution and accessed through the VectorMap data portal (http://www.vectormap.si.edu) in April 2020: National Museum of Natural History, Smithsonian Institution, Washington DC
-42.2416	-16.0422	Obara MT, Monteiro H, Paula MBd, Gomes AdC, Yoshizawa MAC, Lira AR, et al. Infecção natural de Haemagogus janthinomys e Haemagogus leucocelaenus pelo vírus da febre amarela no Distrito Federal, Brasil, 2007-2008. Epidemiologia e Serviços de Saúde. 2012;21(3):457-63.
-38.8828	-15.8631	Silva SOF, de la Fuente ALC, de Mello CF, Alencar J. Morphological differentiation between seven Brazilian populations of Haemagogus capricornii and Hg. janthinomys (Diptera: Culicidae) using geometric morphometry of the wings. Revista da Sociedade Brasileira de Medicina Tropical. 2019;53
-47.9715	-15.8182	Obara MT, Monteiro H, Paula MBd, Gomes AdC, Yoshizawa MAC, Lira AR, et al. Infecção natural de Haemagogus janthinomys e Haemagogus leucocelaenus pelo vírus da febre amarela no Distrito Federal, Brasil, 2007-2008. Epidemiologia e Serviços de Saúde. 2012;21(3):457-63.
-47.9282	-15.7385	Vieira ARL. Distribuição de espécies de Culicídeos (Diptera, Culicidae) em mata de galeria no Parque Nacional de Brasília, DF. M.Sc. Thesis, Universidade de Brasília. 2012. Available from: http://bdtd.ibict.br/vufind/Record/UNB_4b77b4f2811e191b4cc75204f3b57a5b
-47.9267	-15.7383	dos Santos J, Takashi M, Cavalcante K, Steinke E. Culicídeos encontrados em áreas próximas a Piscina Velha do Parque Nacional de Brasília (DF). Hygeia-Revista Brasileira de Geografia Médica e da Saúde. 2008;4(6):157-62.
-47.9275	-15.7372	Obara MT, Monteiro H, Paula MBd, Gomes AdC, Yoshizawa MAC, Lira AR, et al. Infecção natural de Haemagogus janthinomys e Haemagogus leucocelaenus pelo vírus da febre amarela no Distrito Federal, Brasil, 2007-2008. Epidemiologia e Serviços de Saúde. 2012;21(3):457-63.
-47.9271	-15.7371	Vieira ARL. Distribuição de espécies de Culicídeos (Diptera, Culicidae) em mata de galeria no Parque Nacional de Brasília, DF. M.Sc. Thesis, Universidade de Brasília. 2012. Available from: http://bdtd.ibict.br/vufind/Record/UNB_4b77b4f2811e191b4cc75204f3b57a5b
-38.9472	-15.675	Silva SOF, de la Fuente ALC, de Mello CF, Alencar J. Morphological differentiation between seven Brazilian populations of Haemagogus capricornii and Hg. janthinomys (Diptera: Culicidae) using geometric morphometry of the wings. Revista da Sociedade Brasileira de Medicina Tropical. 2019;54
-47.7743	-15.5627	Obara MT, Monteiro H, Paula MBd, Gomes AdC, Yoshizawa MAC, Lira AR, et al. Infecção natural de Haemagogus janthinomys e Haemagogus leucocelaenus pelo vírus da febre amarela no Distrito Federal, Brasil, 2007-2008. Epidemiologia e Serviços de Saúde. 2012;21(3):457-63.
-55.7536	-15.4664	Alencar J, Gil-Santana HR, de Oliveira RdFN, Dégallier N, Guimarães AÉ. Natural breeding sites for Haemagogus mosquitoes (Diptera, Culicidae) in Brazil. Entomological News. 2010;121(4):393-6
-55.8348	-15.4296	Alencar J, Mello CF, Morone F, Albuquerque HG, Serra-Freire NM, Gleiser RM, et al. Distribution of Haemagogus and Sabethes Species in Relation to Forest Cover and Climatic Factors in the Chapada Dos Guimarães National Park, State of Mato Grosso, Brazil. Journal of the American Mosquito Control Association. 2018;34(2):85-92.
-55.8227	-15.4074	Alencar J, Mello CF, Morone F, Albuquerque HG, Serra-Freire NM, Gleiser RM, et al. Distribution of Haemagogus and Sabethes Species in Relation to Forest Cover and Climatic Factors in the Chapada Dos Guimarães National Park, State of Mato Grosso, Brazil. Journal of the American Mosquito Control Association. 2018;34(2):85-92.
-55.8354	-15.4055	Alencar J, Mello CF, Morone F, Albuquerque HG, Serra-Freire NM, Gleiser RM, et al. Distribution of Haemagogus and Sabethes Species in Relation to Forest Cover and Climatic Factors in the Chapada Dos Guimarães National Park, State of Mato Grosso, Brazil. Journal of the American Mosquito Control Association. 2018;34(2):85-92.
-39.0753	-15.2933	da Silva Soares Souto A, Fernandes Silva do Nascimento T (2020). Fiocruz/CCULI - Coleção de Culicidae. Version 1.44. FIOCRUZ - Oswaldo Cruz Foundation. Occurrence dataset https://doi.org/10.15468/doevid accessed via GBIF.org on 2021-01-30. https://www.gbif.org/occurrence/1456939572
-39.0724	-15.182	Catenacci LS, Nunes-Neto J, Deem SL, Palmer JL, Travassos-da Rosa ES, Sebastian Tello J. Diversity patterns of hematophagous insects in Atlantic forest fragments and human-modified areas of southern Bahia, Brazil. Journal of Vector Ecology. 2018;43(2):293-304.
-39.0546	-15.1699	Catenacci LS, Nunes-Neto J, Deem SL, Palmer JL, Travassos-da Rosa ES, Sebastian Tello J. Diversity patterns of hematophagous insects in Atlantic forest fragments and human-modified areas of southern Bahia, Brazil. Journal of Vector Ecology. 2018;43(2):293-304.
-43.9397	-14.9189	Santos CF, Silva AC, Rodrigues RA, Jesus JSRd, Borges MAZ. Inventory of mosquitoes (Diptera: Culicidae) in conservation units in Brazilian tropical dry forests. Revista do Instituto de Medicina Tropical de Sao Paulo. 2015;57(3):227-32.
-43.92	-14.81	Santos CF, Silva AC, Rodrigues RA, Jesus JSRd, Borges MAZ. Inventory of mosquitoes (Diptera: Culicidae) in conservation units in Brazilian tropical dry forests. Revista do Instituto de Medicina Tropical de Sao Paulo. 2015;57(3):227-32.
-39.2803	-14.7856	da Silva Soares Souto A, Fernandes Silva do Nascimento T (2020). Fiocruz/CCULI - Coleção de Culicidae. Version 1.44. FIOCRUZ - Oswaldo Cruz Foundation. Occurrence dataset https://doi.org/10.15468/doevid accessed via GBIF.org on 2021-01-30. https://www.gbif.org/occurrence/1456939558
-39.1936	-14.6637	Catenacci LS, Nunes-Neto J, Deem SL, Palmer JL, Travassos-da Rosa ES, Sebastian Tello J. Diversity patterns of hematophagous insects in Atlantic forest fragments and human-modified areas of southern Bahia, Brazil. Journal of Vector Ecology. 2018;43(2):293-304.
-39.1374	-14.6196	Catenacci LS, Nunes-Neto J, Deem SL, Palmer JL, Travassos-da Rosa ES, Sebastian Tello J. Diversity patterns of hematophagous insects in Atlantic forest fragments and human-modified areas of southern Bahia, Brazil. Journal of Vector Ecology. 2018;43(2):293-304.
-49.1453	-14.5258	Alencar J, Gil-Santana HR, de Oliveira RdFN, Dégallier N, Guimarães AÉ. Natural breeding sites for Haemagogus mosquitoes (Diptera, Culicidae) in Brazil. Entomological News. 2010;121(4):393-6
-48.22	-13.5331	Alencar J, Serra-Friere NM, Marcondes CB, dos Santos Silva J, Correa FF, Guimarães AÉ. Influence of climatic factors on the population dynamics of Haemagogus janthinomys (Diptera: Culicidae), a vector of sylvatic yellow fever. Entomological News. 2010;121(1):45-52.
-48.3011	-13.0544	Alencar J, Gil-Santana HR, de Oliveira RdFN, Dégallier N, Guimarães AÉ. Natural breeding sites for Haemagogus mosquitoes (Diptera, Culicidae) in Brazil. Entomological News. 2010;121(4):393-6
-48.2999	-12.7229	Silva JD, Pacheco JB, Alencar J, Guimaraes AE. Biodiversity and influence of climatic factors on mosquitoes (Diptera: Culicidae) around the Peixe Angical hydroelectric scheme in the state of Tocantins, Brazil. Memorias do Instituto Oswaldo Cruz. 2010;105(2):155-62.
-48.5392	-12.025	Alencar J, Serra-Friere NM, Marcondes CB, dos Santos Silva J, Correa FF, Guimarães AÉ. Influence of climatic factors on the population dynamics of Haemagogus janthinomys (Diptera: Culicidae), a vector of sylvatic yellow fever. Entomological News. 2010;121(1):45-52.
-65.3355	-10.7836	Xavier SH, Mattos SdS. Lista das espécies e gêneros de culicídeos encontrados nos Estados do Brasil. VIII. Rondônia (Diptera, Culicidae). Acta Amazônica. 1989;19:285-94.
-36.1328	-9.53806	Silva SOF, de la Fuente ALC, de Mello CF, Alencar J. Morphological differentiation between seven Brazilian populations of Haemagogus capricornii and Hg. janthinomys (Diptera: Culicidae) using geometric morphometry of the wings. Revista da Sociedade Brasileira de Medicina Tropical. 2019;52
-70.3549	-8.1654	Xavier SH, Mattos SdS, Corrêa IdR. Lista das espécies e gêneros de Culicídeos encontrados nos estados do Brasil. X. Estado do Acre (Diptera, Culicidae). Acta Amazonica. 1989;19:307-17.
-70.7656	-8.16139	Xavier SH, Mattos SdS, Corrêa IdR. Lista das espécies e gêneros de Culicídeos encontrados nos estados do Brasil. X. Estado do Acre (Diptera, Culicidae). Acta Amazonica. 1989;19:307-17.
-34.9465	-8.00229	Aragao NC, Muller GA, Balbino VQ, Costa CRL, Figueiredo CS, Alencar J, et al. A list of mosquito species of the Brazilian State of Pernambuco, including the first report of Haemagogus janthinomys (Diptera: Culicidae), yellow fever vector and 14 other species (Diptera: Culicidae). Revista da Sociedade Brasileira de Medicina Tropical. 2010;43(4):458-9.
-36.595	-6.55556	Xavier SH. Lista das espécies e gêneros de Culicídeos encontrados nos estados do Brasil. V. Estado do Rio Grande do Norte (Diptera, Culicidae). Mosquito Systematics. 1980;12(3):357.
-36.6389	-6.43556	Xavier SH. Lista das espécies e gêneros de Culicídeos encontrados nos estados do Brasil. V. Estado do Rio Grande do Norte (Diptera, Culicidae). Mosquito Systematics. 1980;12(3):357.
-50.06	-6.06151	Monteiro, HAO. Evaluation of the diversity of hematophagous insects of the suborder Nematocera and of wild vertebrates: transmission of arboviruses in the area of ​​influence of the Salobo Project, Carajás, Pará. 2009. 181 f. Dissertation (Master's) - Federal University of Pará, Institute of Biological Sciences, Belém, 2009. Graduate Program in Biology of Infectious and Parasitic Agents.
-73.3466	-3.8191	Turell et al., 2018. Lack of Evidence of Sylvatic Transmission of Dengue Viruses in the Amazon Rainforest Near Iquitos, Peru. VECTOR-BORNE AND ZOONOTIC DISEASES Volume 19, Number 9.
-52.2104	-3.1987	Nucleotide [Internet]. Bethesda (MD): National Library of Medicine (US), National Center for Biotechnology Information; [2017]. Accession No. MF497772.1, Tacaiuma orthobunyavirus strain BeAr617554 nucleocapsid protein gene, complete cds; [cited 2021 Jan 30]. Available from: https://www.ncbi.nlm.nih.gov/nuccore/MF497772.1
-59.9724	-3.1038	Hendy A, Hernandez-Acosta E, Chaves BA, Fe NF, Valerio D, Mendonca C, et al. Into the woods: Changes in mosquito community composition and presence of key vectors at increasing distances from the urban edge in urban forest parks in Manaus, Brazil. Acta tropica. 2020;206.
-51.7745	-3.08367	Nunes Neto JP, Monteiro H, Segura MNO, Cantuária P, Saraiva H, Silva O, et al. Criação de Haemagogus (Haemagogus) janthinomys (Díptera: Culicidae) utilizando xarope de guaraná 50% [Abstract]. In: XLI Congresso da Sociedade Brasileira de Medicina Tropical 2005. Abstract AR86.
-59.9765	-2.93776	Hendy A, Hernandez-Acosta E, Valério D, Mendonça C, Costa ER, Júnior JTA, et al. The vertical stratification of potential bridge vectors of mosquito-borne viruses in a central Amazonian forest bordering Manaus, Brazil. Scientific reports. 2020;10(1):18254.
-59.9658	-2.92537	Hendy A, Hernandez-Acosta E, Valério D, Mendonça C, Costa ER, Júnior JTA, et al. The vertical stratification of potential bridge vectors of mosquito-borne viruses in a central Amazonian forest bordering Manaus, Brazil. Scientific reports. 2020;10(1):18254.
-59.9707	-2.92531	Hendy A, Hernandez-Acosta E, Valério D, Mendonça C, Costa ER, Júnior JTA, et al. The vertical stratification of potential bridge vectors of mosquito-borne viruses in a central Amazonian forest bordering Manaus, Brazil. Scientific reports. 2020;10(1):18254.
-59.7052	-2.6998	Nucleotide [Internet]. Bethesda (MD): National Library of Medicine (US), National Center for Biotechnology Information; [2017]. Accession No. MF497773.1, Tacaiuma orthobunyavirus strain BeAr537334 nucleocapsid protein gene, complete cds; [cited 2021 Jan 30]. Available from: https://www.ncbi.nlm.nih.gov/nuccore/MF497773.1
-44.2422	-2.54986	Xavier SH, Mattos SdS. Lista das espécies e gêneros de culicídeos encontrados nos estados do Brasil. IX. Maranhão (Diptera, Culicidae). Acta Amazônica. 1989;19:295-306.
-54.7312	-2.4991	Nucleotide [Internet]. Bethesda (MD): National Library of Medicine (US), National Center for Biotechnology Information; [2017]. Accession No. KY618128.1, Mayaro virus strain BeAr344910, complete genome; [cited 2021 Jan 30]. Available from: https://www.ncbi.nlm.nih.gov/nuccore/KY618128.1
-72.0858	-2.35092	Ligia Pérez MS, Murcia L, De la Hoz F, Olanos VA, Brochero H, Toro P. La malaria en el Amazonas: conocimientos, prácticas, prevalencia de parasitemia y evaluación entomológica en mayo de 1997. Biomedica : revista del Instituto Nacional de Salud. 1999;19(2):93-102.
-60.3177	-1.81733	Feijo JA. Evidências de Sinatropização de mosquitos (DIPTERA: Culicidae) em um assentamento rural na Amazônia brasileira. M.Sc. Thesis, Instituto Leônidas e Maria Deane, Fundação Oswaldo Cruz, Manaus, 2018. Available from: https://www.arca.fiocruz.br/handle/icict/31084
-60.3189	-1.81456	Almeida JF, Belchior HCM, Ríos-Velásquez CM, Pessoa FAC. Diversity of mosquitoes (Diptera: Culicidae) collected in different types of larvitraps in an Amazon rural settlement. PloS one. 2020;15(10):e0235726.
-49.7953	-1.81361	Kumm H, Novis O. Mosquito studies on the Ilha de Marajó, Pará, Brazil. American Journal of Epidemiology. 1938;27(3):498-515.
-60.3402	-1.81186	Almeida JF, Belchior HCM, Ríos-Velásquez CM, Pessoa FAC. Diversity of mosquitoes (Diptera: Culicidae) collected in different types of larvitraps in an Amazon rural settlement. PloS one. 2020;15(10):e0235726.
-60.3401	-1.81044	Almeida JF, Belchior HCM, Ríos-Velásquez CM, Pessoa FAC. Diversity of mosquitoes (Diptera: Culicidae) collected in different types of larvitraps in an Amazon rural settlement. PloS one. 2020;15(10):e0235726.
-60.3148	-1.80972	Silva JWP. Ecological aspects of putative vectors of the Mayaro virus and Oropouche virus in vertical and horizontal stratification in forested and anthropized environments in a rural community in Amazonas. 2017. 97 f. Dissertation (Master in Public Health) - Oswaldo Cruz Foundation, Leônidas Institute and Maria Deane, Manaus, AM, 2017.
-60.2739	-1.8075	Almeida JF, Belchior HCM, Ríos-Velásquez CM, Pessoa FAC. Diversity of mosquitoes (Diptera: Culicidae) collected in different types of larvitraps in an Amazon rural settlement. PloS one. 2020;15(10):e0235726.
-60.2739	-1.80742	Almeida JF, Belchior HCM, Ríos-Velásquez CM, Pessoa FAC. Diversity of mosquitoes (Diptera: Culicidae) collected in different types of larvitraps in an Amazon rural settlement. PloS one. 2020;15(10):e0235726.
-60.2743	-1.80658	Almeida JF, Belchior HCM, Ríos-Velásquez CM, Pessoa FAC. Diversity of mosquitoes (Diptera: Culicidae) collected in different types of larvitraps in an Amazon rural settlement. PloS one. 2020;15(10):e0235726.
-60.3557	-1.80431	Almeida JF, Belchior HCM, Ríos-Velásquez CM, Pessoa FAC. Diversity of mosquitoes (Diptera: Culicidae) collected in different types of larvitraps in an Amazon rural settlement. PloS one. 2020;15(10):e0235726.
-60.2737	-1.80378	Almeida JF, Belchior HCM, Ríos-Velásquez CM, Pessoa FAC. Diversity of mosquitoes (Diptera: Culicidae) collected in different types of larvitraps in an Amazon rural settlement. PloS one. 2020;15(10):e0235726.
-60.3591	-1.78831	Almeida JF, Belchior HCM, Ríos-Velásquez CM, Pessoa FAC. Diversity of mosquitoes (Diptera: Culicidae) collected in different types of larvitraps in an Amazon rural settlement. PloS one. 2020;15(10):e0235726.
-60.3232	-1.77617	Almeida JF, Belchior HCM, Ríos-Velásquez CM, Pessoa FAC. Diversity of mosquitoes (Diptera: Culicidae) collected in different types of larvitraps in an Amazon rural settlement. PloS one. 2020;15(10):e0235726.
-60.2856	-1.76433	Almeida JF, Belchior HCM, Ríos-Velásquez CM, Pessoa FAC. Diversity of mosquitoes (Diptera: Culicidae) collected in different types of larvitraps in an Amazon rural settlement. PloS one. 2020;15(10):e0235726.
-60.2845	-1.76375	Almeida JF, Belchior HCM, Ríos-Velásquez CM, Pessoa FAC. Diversity of mosquitoes (Diptera: Culicidae) collected in different types of larvitraps in an Amazon rural settlement. PloS one. 2020;15(10):e0235726.
-51.4587	-1.71942	Pinto CS, Confalonieri UE, Mascarenhas BM. Ecology of Haemagogus sp. and Sabethes sp. (Diptera: Culicidae) in relation to the microclimates of the Caxiuanã National Forest, Pará, Brazil. Memorias do Instituto Oswaldo Cruz. 2009;104:592-8.
-48.4667	-1.5	Segura MNO, Monteiro H, Saraiva H, Castro F, Silva O, Vasconcelos PFC. Entomologic survey of potential of arboviruses in the Combú Island, Belém, Pará State. In: NATIONAL MEETING OF VIROLOGY, 15., 2004, São Pedro (SP): Brazilian Society of Virology, 2004. Poster.
-48.4034	-1.44613	Walter Reed Biosystematics Unit, Smithsonian Institution. Mosquito Occurrence Dataset. Occurrence dataset https://doi.org/10.15468/tw2y9b accessed via GBIF.org on 2021-01-30. https://www.gbif.org/occurrence/177092724
-48.4145	-1.41928	Dégallier N, Sá Filho GC, da Silva OV, da Rosa AT. Comportamento de pouso sobre partes do corpo humano, em mosquitos da floresta amazonica (Diptera: Culicidae). Boletim do Museu Paraense Emílio Goeldi Nova série Zoologia. 1990;6(2):97-108.
-48.2433	-1.361	Nucleotide [Internet]. Bethesda (MD): National Library of Medicine (US), National Center for Biotechnology Information; [2017]. Accession No. KY618129.1, Mayaro virus strain BeAr505578, complete genome; [cited 2021 Jan 30]. Available from: https://www.ncbi.nlm.nih.gov/nuccore/KY618129.1
-48.2744	-1.24865	Azevedo RS, Silva EV, Carvalho VL, Rodrigues SG, Neto JPN, Monteiro HA, et al. Mayaro fever virus, Brazilian amazon. Emerging infectious diseases. 2009;15(11):1830.
-48.2972	-1.2273	European Nucleotide Archive (EMBL-EBI) (2019). Geographically tagged INSDC sequences. Occurrence dataset https://doi.org/10.15468/cndomv accessed via GBIF.org on 2021-01-30. https://www.gbif.org/occurrence/2310096854
-48.2972	-1.22727	Lemos PD, Monteiro HA, Castro FC, Lima CP, Silva DE, Vasconcelos JM, et al. Characterization of mitochondrial genome of Haemagogus janthinomys (Diptera: Culicidae). Mitochondrial DNA Part A, DNA mapping, sequencing, and analysis. 2017;28(1):50-1.
-76.1649	-0.635613	Walter Reed Biosystematics Unit, Smithsonian Institution. Mosquito Occurrence Dataset. Occurrence dataset https://doi.org/10.15468/tw2y9b accessed via GBIF.org on 2021-01-30. https://www.gbif.org/occurrence/226116556
-76.1649	-0.63561	Preserved Specimen; Mosquito Information Management Project; Data were obtained from records held in the following institution and accessed through the VectorMap data portal (http://www.vectormap.si.edu) in April 2020: National Museum of Natural History, Smithsonian Institution, Washington DC
-76.9688	-0.46999	Walter Reed Biosystematics Unit, Smithsonian Institution. Mosquito Occurrence Dataset. Occurrence dataset https://doi.org/10.15468/tw2y9b accessed via GBIF.org on 2021-01-30. https://www.gbif.org/occurrence/177092372
-63.2894	-0.0972222	Hutchings RSG, Hutchings RW, Menezes IS, Motta MdA, Sallum MAM. Mosquitoes (Diptera: Culicidae) From the Northwestern Brazilian Amazon: Araçá River. Journal of medical entomology. 2018;55(5):1188-209.
-72.4467	0.071111	Molina JA, Hildebrand P, Olano VA, de Hoyos PM, Barreto M, Guhl F. Hematophagous insects in the southern part of the Chiribiquete Natural National Park, Caquetá, Colombia. Biomedica : revista del Instituto Nacional de Salud. 2000;20(4):314-26.
-51.1157	0.137306	Souto RNP. Inventário da fauna culicidiana (Diptera: Culicidae) na ressacas do Curralinho e da Lagoa dos Índios. Diagnóstico das ressacas do Estado do Amapá: bacias do Igarapé da Fortaleza e Rio Curiaú CPQAP/IEPA and DGEO/SEMA, Macapá. 2003:63-72.
-51.0138	0.15292	Cantuaria MF. ECOLOGIA DE CULICIDEOS (DIPTERA: CULICIDAE) DA ÁREA DE PROTEÇÃO AMBIENTAL DO RIO CURIAÚ, MACAPÁ, AMAPÁ. M.Sc. Thesis, Universidade Federal do Amapa. 2010. Available from: https://www2.unifap.br/ppgbio/files/2010/05/disserta%C3%A7%C3%A3o_Maryele_Ferreira.pdf
-63.1775	0.153056	Hutchings RSG, Hutchings RW, Menezes IS, Motta MdA, Sallum MAM. Mosquitoes (Diptera: Culicidae) From the Northwestern Brazilian Amazon: Araçá River. Journal of medical entomology. 2018;55(5):1188-209.
-51.0138	0.15408	Cantuaria MF. ECOLOGIA DE CULICIDEOS (DIPTERA: CULICIDAE) DA ÁREA DE PROTEÇÃO AMBIENTAL DO RIO CURIAÚ, MACAPÁ, AMAPÁ. M.Sc. Thesis, Universidade Federal do Amapa. 2010. Available from: https://www2.unifap.br/ppgbio/files/2010/05/disserta%C3%A7%C3%A3o_Maryele_Ferreira.pdf
-64.0108	0.19444	Hutchings RSG, Hutchings RW, Menezes IS, Motta MD, Sallum MAM. Mosquitoes (Diptera: Culicidae) From the Northwestern Brazilian Amazon: Padauari River. Journal of medical entomology. 2016;53(6):1330-47.
-53.0745	3.05	Talaga S (2021). Mosquitoes_of_French_Guiana. Version 25.46. Laboratoire EDB "Evolution et Diversité Biologique". Occurrence dataset https://doi.org/10.15468/ikrcdy accessed via GBIF.org on 2021-01-30. https://www.gbif.org/occurrence/2819510064
-53.075	3.05	The International Barcode of Life Consortium (2016). International Barcode of Life project (iBOL). Occurrence dataset https://doi.org/10.15468/inygc6 accessed via GBIF.org on 2021-01-30. https://www.gbif.org/occurrence/2979617678
-53.2107	3.62754	Talaga S (2021). Mosquitoes_of_French_Guiana. Version 25.46. Laboratoire EDB "Evolution et Diversité Biologique". Occurrence dataset https://doi.org/10.15468/ikrcdy accessed via GBIF.org on 2021-01-30. https://www.gbif.org/occurrence/1095884826
-53.211	3.628	The International Barcode of Life Consortium (2016). International Barcode of Life project (iBOL). Occurrence dataset https://doi.org/10.15468/inygc6 accessed via GBIF.org on 2021-01-30. https://www.gbif.org/occurrence/2249160241
-53.21	3.63	European Nucleotide Archive (EMBL-EBI) (2019). Geographically tagged INSDC sequences. Occurrence dataset https://doi.org/10.15468/cndomv accessed via GBIF.org on 2021-01-30. https://www.gbif.org/occurrence/2310125896
-73.6868	4.07584	Walter Reed Biosystematics Unit, Smithsonian Institution. Mosquito Occurrence Dataset. Occurrence dataset https://doi.org/10.15468/tw2y9b accessed via GBIF.org on 2021-01-30. https://www.gbif.org/occurrence/177092376
-73.6187	4.14669	Walter Reed Biosystematics Unit, Smithsonian Institution. Mosquito Occurrence Dataset. Occurrence dataset https://doi.org/10.15468/tw2y9b accessed via GBIF.org on 2021-01-30. https://www.gbif.org/occurrence/177092013
-73.6416	4.14812	Walter Reed Biosystematics Unit, Smithsonian Institution. Mosquito Occurrence Dataset. Occurrence dataset https://doi.org/10.15468/tw2y9b accessed via GBIF.org on 2021-01-30. https://www.gbif.org/occurrence/225902510
-73.6055	4.18423	Walter Reed Biosystematics Unit, Smithsonian Institution. Mosquito Occurrence Dataset. Occurrence dataset https://doi.org/10.15468/tw2y9b accessed via GBIF.org on 2021-01-30. https://www.gbif.org/occurrence/177092407
-73.4974	4.21116	Walter Reed Biosystematics Unit, Smithsonian Institution. Mosquito Occurrence Dataset. Occurrence dataset https://doi.org/10.15468/tw2y9b accessed via GBIF.org on 2021-01-30. https://www.gbif.org/occurrence/177092415
-73.5784	4.26558	Walter Reed Biosystematics Unit, Smithsonian Institution. Mosquito Occurrence Dataset. Occurrence dataset https://doi.org/10.15468/tw2y9b accessed via GBIF.org on 2021-01-30. https://www.gbif.org/occurrence/177092375
-52.173	4.552	The International Barcode of Life Consortium (2016). International Barcode of Life project (iBOL). Occurrence dataset https://doi.org/10.15468/inygc6 accessed via GBIF.org on 2021-01-30. https://www.gbif.org/occurrence/2249159617
-52.1728	4.55236	Talaga S (2021). Mosquitoes_of_French_Guiana. Version 25.46. Laboratoire EDB "Evolution et Diversité Biologique". Occurrence dataset https://doi.org/10.15468/ikrcdy accessed via GBIF.org on 2021-01-30. https://www.gbif.org/occurrence/1095884780
-61.1164	4.58028	Berti J, Guzmán H, Estrada Y, Ramírez R. New records of mosquitoes (Diptera: Culicidae) from Bolívar State in South Eastern Venezuela, with 27 new species for the state and 5 of them new in the country. Frontiers in public health. 2015;2:268.
-61.1128	4.59056	Berti J, Estrada Y, Guzmán H, Ramirez R, Pérez E. Nuevos registros geográficos para Haemagogus anastasionis Dyar, 1921 y Haemagogus janthinomys Dyar, 1921 (Diptera: Culicidae) en Venezuela. Entomotropica. 2014;29(2):121-4.
-61.1164	4.59694	Berti J, Guzmán H, Estrada Y, Ramírez R. New records of mosquitoes (Diptera: Culicidae) from Bolívar State in South Eastern Venezuela, with 27 new species for the state and 5 of them new in the country. Frontiers in public health. 2015;2:268.
-53.4119	4.60884	Talaga S (2021). Mosquitoes_of_French_Guiana. Version 25.46. Laboratoire EDB "Evolution et Diversité Biologique". Occurrence dataset https://doi.org/10.15468/ikrcdy accessed via GBIF.org on 2021-01-30. https://www.gbif.org/occurrence/2819510413
-53.412	4.609	The International Barcode of Life Consortium (2016). International Barcode of Life project (iBOL). Occurrence dataset https://doi.org/10.15468/inygc6 accessed via GBIF.org on 2021-01-30. https://www.gbif.org/occurrence/2979460626
-52.4346	4.7801	Walter Reed Biosystematics Unit, Smithsonian Institution. Mosquito Occurrence Dataset. Occurrence dataset https://doi.org/10.15468/tw2y9b accessed via GBIF.org on 2021-01-30. https://www.gbif.org/occurrence/177092365
-52.4179	4.7801	Walter Reed Biosystematics Unit, Smithsonian Institution. Mosquito Occurrence Dataset. Occurrence dataset https://doi.org/10.15468/tw2y9b accessed via GBIF.org on 2021-01-30. https://www.gbif.org/occurrence/177092667
-52.33	4.83	European Nucleotide Archive (EMBL-EBI) (2019). Geographically tagged INSDC sequences. Occurrence dataset https://doi.org/10.15468/cndomv accessed via GBIF.org on 2021-01-30. https://www.gbif.org/occurrence/2304330115
-52.3013	4.8301	Walter Reed Biosystematics Unit, Smithsonian Institution. Mosquito Occurrence Dataset. Occurrence dataset https://doi.org/10.15468/tw2y9b accessed via GBIF.org on 2021-01-30. https://www.gbif.org/occurrence/177092668
-52.325	4.834	The International Barcode of Life Consortium (2016). International Barcode of Life project (iBOL). Occurrence dataset https://doi.org/10.15468/inygc6 accessed via GBIF.org on 2021-01-30. https://www.gbif.org/occurrence/2249159408
-52.3249	4.83409	Talaga S (2021). Mosquitoes_of_French_Guiana. Version 25.46. Laboratoire EDB "Evolution et Diversité Biologique". Occurrence dataset https://doi.org/10.15468/ikrcdy accessed via GBIF.org on 2021-01-30. https://www.gbif.org/occurrence/1095884440
-52.3013	4.86344	Walter Reed Biosystematics Unit, Smithsonian Institution. Mosquito Occurrence Dataset. Occurrence dataset https://doi.org/10.15468/tw2y9b accessed via GBIF.org on 2021-01-30. https://www.gbif.org/occurrence/177092368
-52.2512	4.88011	Walter Reed Biosystematics Unit, Smithsonian Institution. Mosquito Occurrence Dataset. Occurrence dataset https://doi.org/10.15468/tw2y9b accessed via GBIF.org on 2021-01-30. https://www.gbif.org/occurrence/177092370
-52.2846	4.88011	Walter Reed Biosystematics Unit, Smithsonian Institution. Mosquito Occurrence Dataset. Occurrence dataset https://doi.org/10.15468/tw2y9b accessed via GBIF.org on 2021-01-30. https://www.gbif.org/occurrence/177092641
-52.3513	4.88011	Walter Reed Biosystematics Unit, Smithsonian Institution. Mosquito Occurrence Dataset. Occurrence dataset https://doi.org/10.15468/tw2y9b accessed via GBIF.org on 2021-01-30. https://www.gbif.org/occurrence/177092658
-52.3013	4.89677	Walter Reed Biosystematics Unit, Smithsonian Institution. Mosquito Occurrence Dataset. Occurrence dataset https://doi.org/10.15468/tw2y9b accessed via GBIF.org on 2021-01-30. https://www.gbif.org/occurrence/177092663
-52.983	5.077	The International Barcode of Life Consortium (2016). International Barcode of Life project (iBOL). Occurrence dataset https://doi.org/10.15468/inygc6 accessed via GBIF.org on 2021-01-30. https://www.gbif.org/occurrence/2979437621
-52.9831	5.07702	Talaga S (2021). Mosquitoes_of_French_Guiana. Version 25.46. Laboratoire EDB "Evolution et Diversité Biologique". Occurrence dataset https://doi.org/10.15468/ikrcdy accessed via GBIF.org on 2021-01-30. https://www.gbif.org/occurrence/2819510127
-53.0346	5.41345	Walter Reed Biosystematics Unit, Smithsonian Institution. Mosquito Occurrence Dataset. Occurrence dataset https://doi.org/10.15468/tw2y9b accessed via GBIF.org on 2021-01-30. https://www.gbif.org/occurrence/177092647
-55.2013	5.44684	Walter Reed Biosystematics Unit, Smithsonian Institution. Mosquito Occurrence Dataset. Occurrence dataset https://doi.org/10.15468/tw2y9b accessed via GBIF.org on 2021-01-30. https://www.gbif.org/occurrence/177092201
-75.592	5.6367	Rozo-Lopez P, Mengual X. Mosquito species (Diptera, Culicidae) in three ecosystems from the Colombian Andes: identification through DNA barcoding and adult morphology. ZooKeys. 2015(513):39.
-55.1481	5.8461	Visser TM, De Cock MP, Hiwat H, Wongsokarijo M, Verhulst NO, Koenraadt CJ. Optimisation and field validation of odour-baited traps for surveillance of Aedes aegypti adults in Paramaribo, Suriname. Parasites & vectors. 2020;13(1):1-14.
-57.7848	6.51347	Walter Reed Biosystematics Unit, Smithsonian Institution. Mosquito Occurrence Dataset. Occurrence dataset https://doi.org/10.15468/tw2y9b accessed via GBIF.org on 2021-01-30. https://www.gbif.org/occurrence/177092015
-75.3514	9.52889	Bustamante SC. Identificación morfológica y molecular de especies del género haemagogus (diptera: culicidae) en la región caribe colombiana. M.Sc. Thesis, Universidad de Sucre, Colombia. 2017. Available from: https://repositorio.unisucre.edu.co/handle/001/970
-67.6019	10.2469	Walter Reed Biosystematics Unit, Smithsonian Institution. Mosquito Occurrence Dataset. Occurrence dataset https://doi.org/10.15468/tw2y9b accessed via GBIF.org on 2021-01-30. https://www.gbif.org/occurrence/177092707
-67.6594	10.3249	Walter Reed Biosystematics Unit, Smithsonian Institution. Mosquito Occurrence Dataset. Occurrence dataset https://doi.org/10.15468/tw2y9b accessed via GBIF.org on 2021-01-30. https://www.gbif.org/occurrence/177092708
-67.6894	10.3476	Walter Reed Biosystematics Unit, Smithsonian Institution. Mosquito Occurrence Dataset. Occurrence dataset https://doi.org/10.15468/tw2y9b accessed via GBIF.org on 2021-01-30. https://www.gbif.org/occurrence/177092685
-61.2631	10.373	Walter Reed Biosystematics Unit, Smithsonian Institution. Mosquito Occurrence Dataset. Occurrence dataset https://doi.org/10.15468/tw2y9b accessed via GBIF.org on 2021-01-30. https://www.gbif.org/occurrence/177092331
-67.6044	10.3789	Walter Reed Biosystematics Unit, Smithsonian Institution. Mosquito Occurrence Dataset. Occurrence dataset https://doi.org/10.15468/tw2y9b accessed via GBIF.org on 2021-01-30. https://www.gbif.org/occurrence/177092689
-67.6043	10.3879	Walter Reed Biosystematics Unit, Smithsonian Institution. Mosquito Occurrence Dataset. Occurrence dataset https://doi.org/10.15468/tw2y9b accessed via GBIF.org on 2021-01-30. https://www.gbif.org/occurrence/177092702
-61.1164	10.4717	Walter Reed Biosystematics Unit, Smithsonian Institution. Mosquito Occurrence Dataset. Occurrence dataset https://doi.org/10.15468/tw2y9b accessed via GBIF.org on 2021-01-30. https://www.gbif.org/occurrence/177092253
-61.1435	10.5261	Walter Reed Biosystematics Unit, Smithsonian Institution. Mosquito Occurrence Dataset. Occurrence dataset https://doi.org/10.15468/tw2y9b accessed via GBIF.org on 2021-01-30. https://www.gbif.org/occurrence/177092420
-61.1984	10.5851	Walter Reed Biosystematics Unit, Smithsonian Institution. Mosquito Occurrence Dataset. Occurrence dataset https://doi.org/10.15468/tw2y9b accessed via GBIF.org on 2021-01-30. https://www.gbif.org/occurrence/225902558
-61.1976	10.6439	Walter Reed Biosystematics Unit, Smithsonian Institution. Mosquito Occurrence Dataset. Occurrence dataset https://doi.org/10.15468/tw2y9b accessed via GBIF.org on 2021-01-30. https://www.gbif.org/occurrence/177093192
-61.6257	10.6737	Chadee DD, Tikasingh ES. Observations on the seasonal incidence and diel oviposition periodicity of Haemagogus mosquitoes (Diptera: Culicidae) in Trinidad, W.I.: Part I. Haemagogus janthinomys Dyar. Annals of tropical medicine and parasitology. 1989;83(5):507-16.
-61.2888	10.6806	Walter Reed Biosystematics Unit, Smithsonian Institution. Mosquito Occurrence Dataset. Occurrence dataset https://doi.org/10.15468/tw2y9b accessed via GBIF.org on 2021-01-30. https://www.gbif.org/occurrence/177092339
-61.1607	10.707	Walter Reed Biosystematics Unit, Smithsonian Institution. Mosquito Occurrence Dataset. Occurrence dataset https://doi.org/10.15468/tw2y9b accessed via GBIF.org on 2021-01-30. https://www.gbif.org/occurrence/177092373
-61.316	10.7259	Walter Reed Biosystematics Unit, Smithsonian Institution. Mosquito Occurrence Dataset. Occurrence dataset https://doi.org/10.15468/tw2y9b accessed via GBIF.org on 2021-01-30. https://www.gbif.org/occurrence/177092194
-72.8155	10.7424	Morales A, De Carrasquilla CF, de Rodríguez CI, Cura E. Búsqueda de mosquitos de género Haemagogus en el departamento de la Guajira, Colombia, Sur América. Biomedica : revista del Instituto Nacional de Salud. 1984;4(1):25-36.
